# TTBK2 controls cilium stability through actin and the centrosomal compartment

**DOI:** 10.1101/2022.06.02.494590

**Authors:** Abraham Nguyen, Sarah C. Goetz

## Abstract

The serine-threonine kinase Tau Tubulin Kinase 2 (TTBK2) is a key regulator of the assembly of primary cilia, which are vital signaling organelles. TTBK2 is also implicated in the stability of the assembled cilium, through mechanisms that remain to be defined. Here, we use mouse embryonic fibroblasts (MEFs) derived from *Ttbk2^fl/fl^; UBC-CreERT+* embryos (hereafter *Ttbk2^cmut^*) to dissect the role of TTBK2 in cilium stability. This system depletes TTBK2 levels after cilia formation, allowing us to assess the molecular changes to the assembled cilium over time. As a consequence of *Ttbk2* deletion, the ciliary axoneme is destabilized and primary cilia are lost within 48-72 hours following recombination. Axoneme destabilization involves an increased frequency of cilia breaks and is partially driven by altered actin dynamics and a reduction in axonemal microtubule modifications. At the same time, we find that TTBK2 is required to regulate the composition of the centriolar satellites and to maintain the basal body pools of intraflagellar transport (IFT) proteins. Altogether, our results reveal parallel pathways by which TTBK2 maintains cilium stability.
