## Supplementary material for "TTBK2 controls cilium stability through actin and the centrosomal compartment": Table 1

### Sheet: Table 1 DAVID GO of TTBK2 BioID
		Accession	Protein	Count	%	P-Value	Fold Enrichment	Bonferroni	Benjamini	FDR	Fisher Exact
GOTERM_MF_DIRECT	actin binding			42	4.3	1.2e-07	2.5	0.00012	1.5e-05	1.5e-05	4.5e-08
		P16591	FER tyrosine kinase(FER)
		Q14847	LIM and SH3 protein 1(LASP1)
		O43639	NCK adaptor protein 2(NCK2)
		Q96HC4	PDZ and LIM domain 5(PDLIM5)
		Q6VEQ5	WASP family homolog 2, pseudogene(WASH2P)
		Q9NQA3	WASP family homolog 6, pseudogene(WASH6P)
		P42765	acetyl-CoA acyltransferase 2(ACAA2)
		P61158	actin related protein 3(ACTR3)
		Q96JQ2	calmin(CLMN)
		Q99439	calponin 2(CNN2)
		P23528	cofilin 1(CFL1)
		Q03001	dystonin(DST)
		P50402	emerin(EMD)
		Q13643	four and a half LIM domains 3(FHL3)
		Q9UBN7	histone deacetylase 6(HDAC6)
		Q9UJC3	hook microtubule tethering protein 1(HOOK1)
		O15357	inositol polyphosphate phosphatase like 1(INPPL1)
		P05556	integrin subunit beta 1(ITGB1)
		P13796	lymphocyte cytosolic protein 1(LCP1)
		Q7RTP6	microtubule associated monooxygenase, calponin and LIM domain containing 3(MICAL3)
		P78559	microtubule associated protein 1A(MAP1A)
		Q66K74	microtubule associated protein 1S(MAP1S)
		Q969V6	myocardin related transcription factor A(MRTFA)
		Q9ULH7	myocardin related transcription factor B(MRTFB)
		Q86TC9	myopalladin(MYPN)
		B2RTY4	myosin IXA(MYO9A)
		Q9UM54	myosin VI(MYO6)
		Q96H55	myosin XIX(MYO19)
		P35580	myosin heavy chain 10(MYH10)
		Q7Z406	myosin heavy chain 14(MYH14)
		P12883	myosin heavy chain 7(MYH7)
GOTERM_CC_DIRECT	centriolar satellite			19	1.9	2.5e-06	3.8	0.0018	6.9e-05	6.1e-05	5.8e-07
		Q4AC94	C2 domain containing 3 centriole elongation regulator(C2CD3)
		Q86YF9	DAZ interacting zinc finger protein 1(DZIP1)
		Q15398	DLG associated protein 5(DLGAP5)
		Q7Z4H7	HAUS augmin like complex subunit 6(HAUS6)
		Q2KHM9	KIAA0753(KIAA0753)
		Q96PY6	NIMA related kinase 1(NEK1)
		O75665	OFD1 centriole and centriolar satellite protein(OFD1)
		Q6UVJ0	SAS-6 centriolar assembly protein(SASS6)
		O43379	WD repeat domain 62(WDR62)
		Q9UPN4	centrosomal protein 131(CEP131)
		Q49A88	coiled-coil domain containing 14(CCDC14)
		P36957	dihydrolipoamide S-succinyltransferase(DLST)
		Q86VS8	hook microtubule tethering protein 3(HOOK3)
		Q9Y448	kinetochore localized astrin (SPAG5) binding protein(KNSTRN)
		O95613	pericentrin(PCNT)
		Q15154	pericentriolar material 1(PCM1)
		P53350	polo like kinase 1(PLK1)
		O60271	sperm associated antigen 9(SPAG9)
		Q9Y6A5	transforming acidic coiled-coil containing protein 3(TACC3)
GOTERM_CC_DIRECT	pericentriolar material			10	1	3.2e-07	9.6	0.00023	1.1e-05	1e-05	2e-08
		Q96SN8	CDK5 regulatory subunit associated protein 2(CDK5RAP2)
		Q8NHV4	NEDD1 gamma-tubulin ring complex targeting factor(NEDD1)
		Q96PY6	NIMA related kinase 1(NEK1)
		O94986	centrosomal protein 152(CEP152)
		Q8TEP8	centrosomal protein 192(CEP192)
		Q6P2H3	centrosomal protein 85(CEP85)
		Q86VS8	hook microtubule tethering protein 3(HOOK3)
		Q8N4C6	ninein(NIN)
		Q15154	pericentriolar material 1(PCM1)
		O95271	tankyrase(TNKS)
GOTERM_CC_DIRECT	centrosome			95	9.7	8e-29	3.7	5.7e-26	1.4e-26	1.3e-26	1.9e-29
		Q8TCU4	ALMS1 centrosome and basal body associated protein(ALMS1)
		P25054	APC regulator of WNT signaling pathway(APC)
		Q13315	ATM serine/threonine kinase(ATM)
		Q8IWZ6	Bardet-Biedl syndrome 7(BBS7)
		Q4AC94	C2 domain containing 3 centriole elongation regulator(C2CD3)
		P30622	CAP-Gly domain containing linker protein 1(CLIP1)
		Q96SN8	CDK5 regulatory subunit associated protein 2(CDK5RAP2)
		Q86YF9	DAZ interacting zinc finger protein 1(DZIP1)
		Q96FC9	DEAD/H-box helicase 11(DDX11)
		Q8TES7	Fas binding factor 1(FBF1)
		Q7Z4H7	HAUS augmin like complex subunit 6(HAUS6)
		P53990	IST1 factor associated with ESCRT-III(IST1)
		Q2KHM9	KIAA0753(KIAA0753)
		P53671	LIM domain kinase 2(LIMK2)
		Q9HCH0	NCK associated protein 5 like(NCKAP5L)
		Q8NHV4	NEDD1 gamma-tubulin ring complex targeting factor(NEDD1)
		Q96PY6	NIMA related kinase 1(NEK1)
		O75665	OFD1 centriole and centriolar satellite protein(OFD1)
		Q15004	PCNA clamp associated factor(PCLAF)
		Q9Y3P9	RAB GTPase activating protein 1(RABGAP1)
		Q8TEU7	Rap guanine nucleotide exchange factor 6(RAPGEF6)
		O15013	Rho guanine nucleotide exchange factor 10(ARHGEF10)
		Q6UVJ0	SAS-6 centriolar assembly protein(SASS6)
		Q9P270	SLAIN motif family member 2(SLAIN2)
		O43379	WD repeat domain 62(WDR62)
		Q15018	abraxas 2, BRISC complex subunit(ABRAXAS2)
		Q9UPS8	ankyrin repeat domain containing 26(ANKRD26)
		O14965	aurora kinase A(AURKA)
		P48730	casein kinase 1 delta(CSNK1D)
		P35222	catenin beta 1(CTNNB1)
		P53634	cathepsin C(CTSC)
		O75419	cell division cycle 45(CDC45)
		Q8N137	centrobin, centriole duplication and spindle assembly protein(CNTROB)
		Q9HC77	centromere protein J(CENPJ)
		Q8N960	centrosomal protein 120(CEP120)
		Q9UPN4	centrosomal protein 131(CEP131)
		Q66GS9	centrosomal protein 135(CEP135)
		O94986	centrosomal protein 152(CEP152)
		Q9UPV0	centrosomal protein 164(CEP164)
		Q5SW79	centrosomal protein 170(CEP170)
		Q8TEP8	centrosomal protein 192(CEP192)
		Q9C0D2	centrosomal protein 295(CEP295)
		Q5VT06	centrosomal protein 350(CEP350)
		O95684	centrosomal protein 43(CEP43)
		Q9C0F1	centrosomal protein 44(CEP44)
		Q5JTW2	centrosomal protein 78(CEP78)
		Q6P2H3	centrosomal protein 85(CEP85)
		P48643	chaperonin containing TCP1 subunit 5(CCT5)
		O14757	checkpoint kinase 1(CHEK1)
		Q49A88	coiled-coil domain containing 14(CCDC14)
		Q9P219	coiled-coil domain containing 88C(CCDC88C)
		Q14999	cullin 7(CUL7)
		Q7Z460	cytoplasmic linker associated protein 1(CLASP1)
		Q8WWK9	cytoskeleton associated protein 2(CKAP2)
		Q14008	cytoskeleton associated protein 5(CKAP5)
		Q13561	dynactin subunit 2(DCTN2)
		O75935	dynactin subunit 3(DCTN3)
		Q14204	dynein cytoplasmic 1 heavy chain 1(DYNC1H1)
		Q9Y6G9	dynein cytoplasmic 1 light intermediate chain 1(DYNC1LI1)
		P63167	dynein light chain LC8-type 1(DYNLL1)
		Q96C92	endosome associated trafficking regulator 1(ENTR1)
		Q14674	extra spindle pole bodies like 1, separase(ESPL1)
		Q8NFG4	folliculin(FLCN)
		Q9UJC3	hook microtubule tethering protein 1(HOOK1)
		Q86VS8	hook microtubule tethering protein 3(HOOK3)
		O75330	hyaluronan mediated motility receptor(HMMR)
		Q9H6K1	inflammation and lipid regulator with UBA-like and NBR1-like domains(ILRUN)
		Q9NQC8	intraflagellar transport 46(IFT46)
		Q9Y366	intraflagellar transport 52(IFT52)
		Q96LB3	intraflagellar transport 74(IFT74)
		Q8WYA0	intraflagellar transport 81(IFT81)
		Q53GT1	kelch like family member 22(KLHL22)
		Q9NS87	kinesin family member 15(KIF15)
		Q5T7B8	kinesin family member 24(KIF24)
		Q8N4N8	kinesin family member 2B(KIF2B)
		Q2M2Z5	kizuna centrosomal protein(KIZ)
		P20794	male germ cell associated kinase(MAK)
		P55081	microfibril associated protein 1(MFAP1)
		Q15691	microtubule associated protein RP/EB family member 1(MAPRE1)
		Q8N4C6	ninein(NIN)
		Q8N1F7	nucleoporin 93(NUP93)
		O95613	pericentrin(PCNT)
		Q15154	pericentriolar material 1(PCM1)
		P53350	polo like kinase 1(PLK1)
		P12004	proliferating cell nuclear antigen(PCNA)
		Q96NL6	sodium channel and clathrin linker 1(SCLT1)
		Q8IX90	spindle and kinetochore associated complex subunit 3(SKA3)
		O14530	thioredoxin domain containing 9(TXNDC9)
		Q9BTW9	tubulin folding cofactor D(TBCD)
		Q9BSJ2	tubulin gamma complex associated protein 2(TUBGCP2)
		Q96RT7	tubulin gamma complex associated protein 6(TUBGCP6)
		Q6ZTW0	tubulin polyglutamylase complex subunit 1(TPGS1)
		P04637	tumor protein p53(TP53)
		Q5T4S7	ubiquitin protein ligase E3 component n-recognin 4(UBR4)
		Q68DK2	zinc finger FYVE-type containing 26(ZFYVE26)
GOTERM_BP_DIRECT	protein localization to centrosome			13	1.3	2.8e-11	12.9	9.7e-08	1.6e-08	1.6e-08	9.6e-13
		Q4AC94	C2 domain containing 3 centriole elongation regulator(C2CD3)
		Q2KHM9	KIAA0753(KIAA0753)
		Q8NHV4	NEDD1 gamma-tubulin ring complex targeting factor(NEDD1)
		O14965	aurora kinase A(AURKA)
		P48730	casein kinase 1 delta(CSNK1D)
		Q9UPN4	centrosomal protein 131(CEP131)
		Q8TEP8	centrosomal protein 192(CEP192)
		Q5VT06	centrosomal protein 350(CEP350)
		Q49A88	coiled-coil domain containing 14(CCDC14)
		Q13561	dynactin subunit 2(DCTN2)
		Q86VS8	hook microtubule tethering protein 3(HOOK3)
		Q15691	microtubule associated protein RP/EB family member 1(MAPRE1)
		Q15154	pericentriolar material 1(PCM1)
GOTERM_BP_DIRECT	autophagy			20	2	8.1e-05	2.8	0.25	0.0096	0.0095	2.6e-05
		Q2KHT3	C-type lectin domain containing 16A(CLEC16A)
		Q96LT7	C9orf72-SMCR8 complex subunit(C9orf72)
		Q6UX65	DNA damage regulated autophagy modulator 2(DRAM2)
		O15118	NPC intracellular cholesterol transporter 1(NPC1)
		Q14964	RAB39A, member RAS oncogene family(RAB39A)
		P05109	S100 calcium binding protein A8(S100A8)
		P06702	S100 calcium binding protein A9(S100A9)
		Q8TEV9	SMCR8-C9orf72 complex subunit(SMCR8)
		Q92609	TBC1 domain family member 5(TBC1D5)
		Q9UID3	VPS51 subunit of GARP complex(VPS51)
		Q9Y484	WD repeat domain 45(WDR45)
		Q7Z3C6	autophagy related 9A(ATG9A)
		Q9HD42	charged multivesicular body protein 1A(CHMP1A)
		Q9UQN3	charged multivesicular body protein 2B(CHMP2B)
		Q9HCE0	ectopic P-granules 5 autophagy tethering factor(EPG5)
		Q9UBN7	histone deacetylase 6(HDAC6)
		Q66K74	microtubule associated protein 1S(MAP1S)
		P54646	protein kinase AMP-activated catalytic subunit alpha 2(PRKAA2)
		P04637	tumor protein p53(TP53)
		P55072	valosin containing protein(VCP)
UP_KW_BIOLOGICAL_PROCESS	Autophagy			19	1.9	0.0015	2.3	0.18	0.018	0.016	0.00058
		Q2KHT3	C-type lectin domain containing 16A(CLEC16A)
		Q96LT7	C9orf72-SMCR8 complex subunit(C9orf72)
		Q6UX65	DNA damage regulated autophagy modulator 2(DRAM2)
		Q14964	RAB39A, member RAS oncogene family(RAB39A)
		P05109	S100 calcium binding protein A8(S100A8)
		P06702	S100 calcium binding protein A9(S100A9)
		Q8TEV9	SMCR8-C9orf72 complex subunit(SMCR8)
		Q92609	TBC1 domain family member 5(TBC1D5)
		Q9Y484	WD repeat domain 45(WDR45)
		Q96BY7	autophagy related 2B(ATG2B)
		Q9NT62	autophagy related 3(ATG3)
		Q7Z3C6	autophagy related 9A(ATG9A)
		Q9HCE0	ectopic P-granules 5 autophagy tethering factor(EPG5)
		Q969S8	histone deacetylase 10(HDAC10)
		Q9UBN7	histone deacetylase 6(HDAC6)
		P54646	protein kinase AMP-activated catalytic subunit alpha 2(PRKAA2)
		Q9Y6I9	testis expressed 264, ER-phagy receptor(TEX264)
		Q5BJD5	transmembrane protein 41B(TMEM41B)
		P55072	valosin containing protein(VCP)
GOTERM_CC_DIRECT	pre-autophagosomal structure			6	0.6	0.0092	4.5	1	0.074	0.065	0.0017
		UNIPROT_ACCESSION	GENE NAME
		Q14596	NBR1 autophagy cargo receptor(NBR1)
		Q9Y484	WD repeat domain 45(WDR45)
		Q96BY7	autophagy related 2B(ATG2B)
		Q7Z3C6	autophagy related 9A(ATG9A)
		Q9H6K1	inflammation and lipid regulator with UBA-like and NBR1-like domains(ILRUN)
		Q86Y82	syntaxin 12(STX12)
